# Genetic Basis for Lentil Adaptation to Summer Cropping in Northern Temperate Environments

**DOI:** 10.1101/2021.04.11.439349

**Authors:** Teketel A. Haile, Robert Stonehouse, James L. Weller, Kirstin E. Bett

## Abstract

The continued success of lentil (*Lens culinaris* Medik.) genetic improvement relies on the availability of broad genetic diversity and new alleles need to be identified and incorporated into the cultivated gene pool. Availability of robust and predictive markers greatly enhances the precise transfer of genomic regions from unadapted germplasm. Quantitative trait loci (QTLs) for key phenological traits in lentil were located using a recombinant inbreed line (RIL) population derived from a cross between an Ethiopian landrace (ILL 1704) and a northern temperate cultivar (CDC Robin). Field experiments were conducted at Sutherland research farm in Saskatoon and at Rosthern, Saskatchewan, Canada during 2018 and 2019. A linkage map was constructed using 21,634 SNPs located on seven linkage groups (LGs) which correspond to the seven haploid chromosomes of lentil. Eight QTL were identified for six phenological traits. Flowering related QTL were identified at two regions on LG6. *FLOWERING LOCUS T* (*FT*) genes were annotated within the flowering time QTL interval based on the lentil reference genome. Similarly, a major QTL for post-flowering developmental processes was located on LG5 with several senescence-associated genes annotated within the QTL interval. The flowering time QTL was validated in a different genetic background indicating the potential use of the identified markers for marker-assisted selection to precisely transfer genomic regions from exotic germplasm into elite crop cultivars without disrupting adaptation.

**Core Ideas:**

- Stable QTL were located for key phenological traits in lentil that lead to regional adaptation.
- *FT* genes are candidates for controlling flowering time in lentil grown in temperate environments.
- A major locus controlling post-flowering developmental processes was located on lentil LG5 with several senescence-associated genes annotated within the QTL interval.
- Markers identified in this study can be useful for marker-assisted selection to precisely transfer genomic regions from exotic germplasm into elite lentil cultivars without disrupting adaptation.
