## Supplemental Table 1 for "Genetic Basis for Lentil Adaptation to Summer Cropping in Northern Temperate Environments"

### Sheet: Sheet1
Genetic Basis for Lentil Adaptation to Summer Cropping in Northern Temperate Environments
Teketel A. Haile1, Robert Stonehouse1, James L. Weller2, and Kirstin E. Bett1*
1Department of Plant Sciences, University of Saskatchewan, Saskatoon, SK, Canada, 2School of Natural Sciences, University of Tasmania, Hobart, TAS, Australia.
Corresponding Author: k.bett@usask.ca
Supplemental Table 1 List of markers selected for validation of the flowering time QTL in CDC Redberry x ILL 1704 F3 population evaluated for days to flowering (DTF).
QTL	qDTF.6-1	qDTF.6-1	qDTF.6-2	qDTF.6-2	qDTF.6-2	qDTF.6-2	qDTF.6-2	qDTF.6-2
Lcu2.0 associated genes	LcFTb	LcFTb	LcFTa1	LcFTa1	LcFTa2	LcFTa2	LcFTc	LcFTc
Lcu2.0 gene ID	Lcu.2RBY.6g000730	Lcu.2RBY.6g000760	Lcu.2RBY.6g043850	Lcu.2RBY.6g043850	Lcu.2RBY.6g043870	Lcu.2RBY.6g043870	Lcu.2RBY.6g043940	Lcu.2RBY.6g043940
SNP	Lcu.2RBY.Chr6:2528796	Lcu.2RBY.Chr6:2628041	Lcu.2RBY.Chr6:309230402	Lcu.2RBY.Chr6:309231659	Lcu.2RBY.Chr6:309247768	Lcu.2RBY.Chr6:309276496	Lcu.2RBY.Chr6:310035950	Lcu.2RBY.Chr6:310035979	DTF
CDC Redberry	A	A	A	A	A	A	A	A	65
ILL 1704	B	B	B	B	B	B	B	B	54.5
7545-1	B	B	B	B	B	B	B	B	54
7545-2	H	H	H	H	H	H	H	H	54
7545-5	B	B	H	H	H	H	H	H	53
7545-6	B	B	B	B	B	B	B	B	53
7545-7	H	H	H	H	H	H	H	H	57
7545-8	B	B	H	H	H	H	H	H	53
7545-10	H	H	B	B	B	B	B	B	53
7545-11	B	B	B	B	B	B	B	B	53
7545-12	H	H	A	A	A	A	A	A	55
7545-13	H	H	H	H	H	H	H	H	53
7545-15	H	H	A	A	A	A	A	A	54
7545-16	A	A	A	A	A	A	A	A	58
7545-17	B	B	B	B	B	B	B	B	53
7545-19	H	H	H	H	H	H	H	H	51
7545-20	H	H	B	B	B	B	B	B	53
7545-23	H	H	H	H	H	H	H	H	53
7545-24	H	H	B	B	B	B	B	B	53
7545-26	H	H	A	A	A	A	A	A	56
7545-27	H	H	B	B	B	B	B	B	56
7545-28	A	A	B	B	B	B	B	B	61
7545-29	H	H	H	H	H	H	H	H	57
7545-30	H	X	B	B	B	B	B	B	55
7545-32	A	A	B	B	B	B	B	B	70
7545-33	H	H	H	H	H	H	H	H	81
7545-34	H	H	A	A	A	A	A	A	55
7545-36	A	A	H	H	H	H	H	H	58
7545-37	H	H	H	H	H	H	H	H	54
7545-38	H	H	A	A	A	A	A	A	56
7545-40	H	H	B	B	B	B	B	B	67
7545-41	B	B	H	H	H	H	H	H	58
7545-42	B	B	B	B	B	B	B	B	62
7545-43	H	H	H	H	H	H	H	H	62
7545-44	H	H	H	H	H	H	H	H	58
7545-46	H	H	H	H	H	H	H	H	62
7545-47	H	H	H	H	H	H	H	H	58
7545-48	H	H	H	H	H	H	H	H	58
7545-49	H	H	A	A	A	A	A	A	57
7545-50	H	H	B	B	B	B	B	B	58
7545-51	H	H	H	H	H	H	H	H	56
7545-52	B	B	B	B	B	B	B	B	56
7545-53	H	H	H	H	H	H	H	H	54
7545-54	B	B	H	H	H	H	H	H	55
7545-55	B	B	H	H	H	H	H	H	58
7545-56	A	A	H	H	H	H	H	H	54
7545-58	A	A	A	A	A	A	A	A	56
7545-59	A	A	B	B	B	B	B	B	62
7545-60	H	H	A	A	A	A	A	A	54
7545-62	H	H	H	H	H	H	H	H	53
7545-63	B	B	B	B	B	B	B	B	55
7545-65	B	B	H	H	H	H	H	H	58
7545-66	A	A	H	H	H	H	H	H	54
7545-67	H	H	H	H	H	H	H	H	55
7545-68	H	H	H	H	H	H	H	H	56
7545-70	H	H	H	H	H	H	H	H	57
7545-72	H	H	H	H	H	H	H	H	56
7545-73	H	H	B	B	B	B	B	B	64
7545-74	B	B	B	B	B	B	B	B	53
7545-75	B	B	B	B	B	B	B	B	56
7545-76	H	H	B	B	B	B	B	B	58
7545-77	H	H	B	B	B	B	B	B	56
7545-78	B	B	B	B	B	B	B	B	54
7545-79	B	B	H	H	H	H	H	H	54
7545-80	H	H	A	A	A	A	A	A	55
7545-82	B	B	A	A	A	A	A	A	56
7545-83	H	H	H	H	H	H	H	H	60
7545-84	A	A	H	H	H	H	H	H	55
7545-85	A	A	B	B	B	B	B	B	60
7545-86	H	H	H	H	H	H	H	H	55
7545-87	A	A	H	H	H	H	H	H	55
7545-88	B	B	B	B	B	B	B	B	53
7545-89	B	B	H	H	H	H	H	H	57
7545-90	B	B	B	B	B	B	B	B	55
7545-92	H	H	B	B	B	B	B	B	61
7545-93	B	B	A	A	A	A	A	A	54
7545-94	H	H	B	B	B	B	B	B	56
7545-95	A	A	A	A	A	A	A	A	59
7545-96	B	B	H	H	H	H	H	H	56
7545-97	H	H	B	B	B	B	B	B	53
7545-102	H	H	B	B	B	B	B	B	55
7545-104	A	A	H	H	H	H	H	H	55
7545-105	B	B	B	B	B	B	B	B	56
7545-106	H	H	A	A	A	A	A	A	55
7545-107	B	B	H	H	H	H	H	H	54
7545-108	H	H	B	B	B	B	B	B	56
7545-109	H	H	H	H	H	H	H	H	62
7545-111	B	B	A	A	A	A	A	A	54
7545-112	B	B	B	B	B	B	B	B	56
7545-113	H	H	H	H	H	H	H	H	71
7545-114	B	B	B	B	B	B	B	B	54
7545-115	B	B	B	B	B	B	B	B	62
7545-116	H	H	A	A	A	A	A	A	55
7545-119	B	B	H	H	H	H	H	H	55
7545-120	H	H	H	H	H	H	H	H	58
7545-121	H	H	H	H	H	H	H	H	61
7545-122	B	B	H	H	H	H	H	H	58
7545-123	H	H	B	B	B	B	B	B	55
7545-124	B	B	H	H	H	H	H	H	59
7545-125	H	H	H	H	H	H	H	H	55
7545-126	H	H	H	H	H	H	H	H	53
7545-127	A	A	H	H	H	H	H	H	56
7545-128	A	A	A	A	A	A	A	A	58
7545-129	H	H	B	B	B	B	B	B	56
7545-130	H	H	H	H	H	H	H	H	53
7545-131	H	H	H	H	H	H	H	H	52
7545-132	H	H	H	H	H	H	H	H	55
7545-133	H	H	H	H	H	H	H	H	56
7545-134	A	A	H	H	H	H	H	H	58
7545-135	B	B	H	H	H	H	H	H	53
7545-137	H	H	A	A	A	A	A	A	55
7545-138	H	H	A	A	A	A	A	A	58
7545-139	B	B	B	B	B	B	B	B	62
7545-140	B	B	H	H	H	H	H	H	53
7545-141	H	H	H	H	H	H	H	H	54
7545-142	B	B	B	B	B	B	B	B	53
7545-143	H	H	B	B	B	B	B	B	54
7545-144	H	H	B	B	B	B	B	B	59
7545-145	B	B	B	B	B	B	B	B	56
7545-146	B	B	B	B	B	B	B	B	54
7545-147	H	H	A	A	A	A	A	A	53
7545-148	A	A	A	A	A	A	A	A	59
7545-149	H	H	H	H	H	H	H	H	58
7545-150	H	H	B	B	B	B	B	B	56
7545-151	B	B	B	B	B	B	B	B	53
7545-152	H	H	H	H	H	H	H	H	58
7545-153	A	A	H	H	H	H	H	H	58
7545-154	B	B	H	H	H	H	H	H	55
7545-155	H	H	B	B	B	B	B	B	58
7545-156	H	H	B	B	B	B	B	B	59
7545-157	H	H	H	H	H	H	H	H	58
7545-158	A	A	H	H	H	H	H	H	61
7545-159	H	H	B	B	B	B	B	B	57
7545-160	A	A	A	A	A	A	A	A	57
7545-162	H	H	H	H	H	H	H	H	59
7545-163	H	H	B	B	B	B	B	B	61
7545-164	A	A	H	H	H	H	H	H	59
7545-165	H	H	B	B	B	B	B	B	60
7545-166	B	B	B	B	B	B	B	B	62
7545-167	H	H	H	H	H	H	H	H	59
7545-168	B	B	H	H	H	H	H	H	57
7545-170	B	B	A	A	A	A	A	A	58
7545-172	A	A	H	H	H	H	H	H	57
7545-173	A	A	H	H	H	H	H	H	58
7545-174	B	B	H	H	H	H	H	H	58
7545-175	H	H	H	H	H	H	H	H	55
7545-177	H	H	A	A	A	A	A	A	55
7545-178	H	H	H	H	H	H	H	H	57
7545-179	B	B	H	H	H	H	H	H	57
7545-180	B	B	H	H	H	H	H	H	59
7545-182	H	H	B	B	B	B	B	B	61
7545-183	A	A	H	H	H	H	H	H	55
7545-184	H	H	B	B	B	B	B	B	90
7545-185	B	B	H	H	H	H	H	H	65
7545-186	B	B	B	B	B	B	B	B	61
7545-187	A	A	B	B	B	B	B	B	58
7545-188	B	B	H	H	H	H	H	H	66
7545-190	B	B	B	B	B	B	B	B	62
7545-192	B	B	A	A	A	A	A	A	56
7545-194	A	A	H	H	H	H	H	H	69
7545-195	H	H	H	H	H	H	H	H	57
7545-196	B	B	A	A	A	A	A	A	61
7545-197	H	H	H	H	H	H	H	H	62
7545-198	B	B	A	A	A	A	A	A	53
7545-199	A	A	A	A	A	A	A	A	57
7545-200	B	B	H	H	H	H	H	H	54
7545-201	A	A	H	H	H	H	H	H	53
7545-202	A	A	H	H	H	H	H	H	62
7545-203	H	H	B	B	B	B	B	B	63
7545-204	H	H	H	H	H	H	H	H	52
7545-205	H	H	H	H	H	H	H	H	54
7545-206	H	H	A	A	A	A	A	A	54
7545-208	H	H	B	B	B	B	B	B	54
7545-209	B	B	H	H	H	H	H	H	53
7545-210	H	H	H	H	H	H	H	H	54
7545-211	H	H	H	H	H	H	H	H	52
7545-212	A	A	H	H	H	H	H	H	62
7545-213	A	A	H	H	H	H	H	H	58
7545-214	A	A	B	B	B	B	B	B	56
7545-215	A	A	A	A	A	A	A	A	56
7545-216	B	B	A	A	A	A	A	A	54
7545-218	H	H	H	H	H	H	H	H	54
7545-219	H	H	B	B	B	B	B	B	55
7545-220	B	B	H	H	H	H	H	H	53
7545-221	A	A	H	H	H	H	H	H	61
7545-223	B	B	H	H	H	H	H	H	53
7545-226	A	A	A	A	A	A	A	A	56
7545-227	H	H	H	H	H	H	H	H	54
7545-229	A	A	A	A	A	A	A	A	54
7545-230	H	H	B	B	B	B	B	B	56
7545-231	B	B	H	H	H	H	H	H	53
7545-232	A	A	H	H	H	H	H	H	55
7545-233	A	A	A	A	A	A	A	A	56
7545-234	H	H	H	H	H	H	H	H	59
7545-235	H	H	B	B	B	B	B	B	53
7545-236	H	H	A	A	A	A	A	A	53
7545-237	H	H	H	H	H	H	H	H	54
7545-239	H	H	B	B	B	B	B	B	58
7545-240	A	A	A	A	A	A	A	A	58
7545-241	B	B	B	B	B	B	B	B	56
7545-242	H	H	H	H	H	H	H	H	65
7545-243	H	H	A	A	A	A	A	A	58
7545-245	H	H	A	A	A	A	A	A	53
7545-246	A	A	B	B	B	B	B	B	65
7545-247	B	B	H	H	H	H	H	X	53
7545-249	H	H	H	H	H	H	H	H	62
7545-250	B	B	B	B	B	B	B	B	55
7545-251	B	B	H	H	H	H	H	H	54
7545-252	A	A	H	H	H	H	H	H	59
7545-254	H	H	H	H	H	H	H	H	53
7545-255	B	B	H	H	H	H	H	H	54
7545-256	H	H	H	H	H	H	H	H	58
7545-258	B	B	B	B	B	B	B	B	53
7545-260	A	A	H	H	H	H	H	H	55
7545-262	B	B	B	B	B	B	B	B	73
7545-263	H	H	A	A	A	A	A	A	53
7545-264	A	A	H	H	H	H	H	H	68
7545-265	B	B	H	H	H	H	H	H	56
7545-266	H	H	A	A	A	A	A	A	53
7545-268	B	B	H	H	H	H	H	H	54
7545-269	X	H	H	H	H	H	H	H	56
7545-270	H	H	B	B	B	B	B	B	54
7545-271	B	B	B	B	B	B	B	B	55
7545-273	B	B	H	H	H	H	H	H	54
7545-274	H	H	A	A	A	A	A	A	54
7545-275	H	H	B	B	B	B	B	B	54
7545-276	H	H	H	H	H	H	H	H	58
7545-277	H	H	H	H	H	H	H	H	54
7545-278	H	H	H	H	H	H	H	H	55
7545-279	B	B	H	H	H	H	H	H	53
7545-280	H	H	H	H	H	H	H	H	54
7545-281	H	H	A	A	A	A	A	A	53
7545-284	A	A	H	H	H	H	H	H	56
7545-285	A	A	H	H	H	H	H	H	56
7545-286	A	A	A	A	A	A	A	A	58
7545-287	H	H	B	B	B	B	B	B	54
7545-289	H	H	B	B	B	B	B	B	62
7545-290	B	B	B	B	B	B	B	B	55
7545-291	H	H	A	A	A	A	A	A	56
7545-292	A	A	H	H	H	H	H	H	56
7545-294	B	B	B	B	B	B	B	B	54
7545-295	A	A	H	H	H	H	H	H	58
7545-297	B	B	H	H	H	H	H	H	54
7545-298	H	H	H	H	H	H	H	H	53
7545-299	H	H	H	H	H	H	H	H	53
7545-300	A	A	H	H	H	H	H	H	59
7545-302	A	A	A	A	A	A	A	A	54
7545-303	H	H	B	B	B	B	B	B	60
7545-304	B	B	H	H	H	H	H	H	53
7545-305	H	H	H	H	H	H	H	H	56
7545-306	A	A	A	A	A	A	A	A	65
7545-307	B	B	H	H	H	H	H	H	58
7545-308	A	A	A	A	A	A	A	A	56
7545-310	B	B	H	H	H	H	H	H	60
7545-311	B	B	H	H	H	H	H	H	54
7545-312	A	A	A	A	A	A	A	A	55
7545-314	B	B	A	A	A	A	A	A	65
7545-316	H	H	A	A	A	A	A	A	54
7545-317	B	B	B	B	B	B	B	B	62
7545-318	H	H	B	B	B	B	B	B	60
7545-319	B	B	H	H	H	H	H	H	62
7545-321	B	B	H	H	H	H	H	H	62
7545-322	B	B	B	B	B	B	B	B	58
7545-324	H	H	A	A	A	A	A	A	61
7545-325	H	H	B	B	B	B	B	B	67
7545-326	B	B	B	B	B	B	B	B	63
7545-328	A	A	H	H	H	H	H	H	58
7545-329	A	A	H	H	H	H	H	H	59
7545-330	H	H	B	B	B	B	B	B	56
7545-331	H	H	H	H	H	H	H	H	58
7545-333	B	B	B	B	B	B	B	B	67
7545-334	B	B	H	H	H	H	H	H	61
7545-335	H	H	A	A	A	A	A	A	54
7545-336	H	H	H	H	H	H	H	H	65
7545-337	B	B	H	H	H	H	H	H	56
7545-338	B	B	B	B	B	B	B	B	54
7545-339	H	H	A	A	A	A	A	A	62
7545-340	A	A	A	A	A	A	A	A	55
7545-344	H	H	B	B	B	B	B	B	57
7545-346	A	A	B	B	B	B	B	B	56
7545-347	H	H	B	B	B	B	B	B	54
7545-348	A	A	A	A	A	A	A	A	54
7545-350	H	H	B	B	B	B	B	B	61
7545-351	B	B	H	H	H	H	H	H	58
7545-352	A	A	A	A	A	A	A	A	59
7545-353	H	H	B	B	B	B	B	B	55
7545-354	H	H	H	H	H	H	H	H	62
7545-355	X	A	H	H	H	H	H	H	59
