## Supplemental Table 4 for "Genetic Basis for Lentil Adaptation to Summer Cropping in Northern Temperate Environments"

### Sheet: Sheet2
Genetic Basis for Lentil Adaptation to Summer Cropping in Northern Temperate Environments
Teketel A. Haile1, Robert Stonehouse1, James L. Weller2, and Kirstin E. Bett1*
1Department of Plant Sciences, University of Saskatchewan, Saskatoon, SK, Canada, 2School of Natural Sciences, University of Tasmania, Hobart, TAS, Australia.
Corresponding Author: k.bett@usask.ca
Supplemental Table 4 List of SNPs located within the coding sequences of the respective FT genes annotated within the flowering time QTL intervals in the lentil reference genome (CDC Redberry genome assembly v2.0).
QTL interval	SNP ID	Lcu 2.0 Gene ID	Description
qDTF.6-1	Lcu.2RBY.Chr6:2528701	Lcu.2RBY.6g000730	Either FTb1 or FTb2
qDTF.6-1	Lcu.2RBY.Chr6:2528796	Lcu.2RBY.6g000730	Either FTb1 or FTb2
qDTF.6-1	Lcu.2RBY.Chr6:2528817	Lcu.2RBY.6g000730	Either FTb1 or FTb2
qDTF.6-1	Lcu.2RBY.Chr6:2528860	Lcu.2RBY.6g000730	Either FTb1 or FTb2
qDTF.6-1	Lcu.2RBY.Chr6:2528870	Lcu.2RBY.6g000730	Either FTb1 or FTb2
qDTF.6-1	Lcu.2RBY.Chr6:2528924	Lcu.2RBY.6g000730	Either FTb1 or FTb2
qDTF.6-1	Lcu.2RBY.Chr6:2528992	Lcu.2RBY.6g000730	Either FTb1 or FTb2
qDTF.6-1	Lcu.2RBY.Chr6:2530578	Lcu.2RBY.6g000730	Either FTb1 or FTb2
qDTF.6-1	Lcu.2RBY.Chr6:2530580	Lcu.2RBY.6g000730	Either FTb1 or FTb2
qDTF.6-1	Lcu.2RBY.Chr6:2530736	Lcu.2RBY.6g000730	Either FTb1 or FTb2
qDTF.6-1	Lcu.2RBY.Chr6:2628036	Lcu.2RBY.6g000760	Either FTb1 or FTb2
qDTF.6-1	Lcu.2RBY.Chr6:2628041	Lcu.2RBY.6g000760	Either FTb1 or FTb2
qDTF.6-1	Lcu.2RBY.Chr6:2628090	Lcu.2RBY.6g000760	Either FTb1 or FTb2
qDTF.6-1	Lcu.2RBY.Chr6:2628141	Lcu.2RBY.6g000760	Either FTb1 or FTb2
qDTF.6-1	Lcu.2RBY.Chr6:2628234	Lcu.2RBY.6g000760	Either FTb1 or FTb2
qDTF.6-1	Lcu.2RBY.Chr6:2628399	Lcu.2RBY.6g000760	Either FTb1 or FTb2
qDTF.6-1	Lcu.2RBY.Chr6:2628403	Lcu.2RBY.6g000760	Either FTb1 or FTb2
qDTF.6-1	Lcu.2RBY.Chr6:2630613	Lcu.2RBY.6g000760	Either FTb1 or FTb2
qDTF.6-1	Lcu.2RBY.Chr6:2630715	Lcu.2RBY.6g000760	Either FTb1 or FTb2
qDTF.6-1	Lcu.2RBY.Chr6:2630736	Lcu.2RBY.6g000760	Either FTb1 or FTb2
qDTF.6-1	Lcu.2RBY.Chr6:2630738	Lcu.2RBY.6g000760	Either FTb1 or FTb2
qDTF.6-2	Lcu.2RBY.Chr6:309230402	Lcu.2RBY.6g043850	FTa1
qDTF.6-2	Lcu.2RBY.Chr6:309231659	Lcu.2RBY.6g043850	FTa1
qDTF.6-2	Lcu.2RBY.Chr6:309231739	Lcu.2RBY.6g043850	FTa1
qDTF.6-2	Lcu.2RBY.Chr6:309231753	Lcu.2RBY.6g043850	FTa1
qDTF.6-2	Lcu.2RBY.Chr6:309247768	Lcu.2RBY.6g043870	FTa2
qDTF.6-2	Lcu.2RBY.Chr6:309276496	Lcu.2RBY.6g043870	FTa2
qDTF.6-2	Lcu.2RBY.Chr6:310035950	Lcu.2RBY.6g043940	FTc
qDTF.6-2	Lcu.2RBY.Chr6:310035976	Lcu.2RBY.6g043940	FTc
qDTF.6-2	Lcu.2RBY.Chr6:310035979	Lcu.2RBY.6g043940	FTc
qDTF.6-2	Lcu.2RBY.Chr6:310036515	Lcu.2RBY.6g043940	FTc
qDTF.6-2	Lcu.2RBY.Chr6:310037501	Lcu.2RBY.6g043940	FTc
qDTF.6-2	Lcu.2RBY.Chr6:310037612	Lcu.2RBY.6g043940	FTc
